# Impact of high-fat Western diet on chronic lymphocytic leukemia disease progression and gut microbiome profile in Eµ-TCL1 mice

**DOI:** 10.64898/2026.03.30.715124

**Authors:** Sydney A Skupa, Jordan B Hernandez, Audrey L Smith, Erin M Drengler, Anand K Seth, Shesh N Rai, Jonathan B Clayton, Christopher R D’Angelo, Dalia El-Gamal

**Affiliations:** Eppley Institute for Research in Cancer and Allied Diseases, University of Nebraska Medical Center, Omaha, NE, 68198, USA; Department of Biology, University of Nebraska Omaha, Omaha, NE, 68182, USA; Nebraska Food for Health Center, University of Nebraska-Lincoln, Lincoln, NE, 68588, USA; Department of Genetics, Cell Biology and Anatomy, University of Nebraska Medical Center, Omaha, NE, 68198, USA; Biostatistics and Informatics Shared Resource, University of Cincinnati Cancer Center, Cincinnati, Ohio, 45267, USA; Cancer Data Science Center, College of Medicine, University of Cincinnati, Cincinnati, Ohio, 45267, USA; Department of Biostatistics, Health Informatics and Data Sciences, College of Medicine, University of Cincinnati, Cincinnati, Ohio, 45267, USA; Department of Pathology and Microbiology, University of Nebraska Medical Center, Omaha, NE, 68198, USA; Department of Food Science and Technology, University of Nebraska-Lincoln, Lincoln, NE, 68588, USA; Fred and Pamela Buffett Cancer Center, University of Nebraska Medical Center, Omaha, NE, 68198, USA; Division of Hematology, University of Nebraska Medical Center, Omaha, NE, 68198, USA; Division of Hematology and Oncology, Department of Internal Medicine, College of Medicine, University of Cincinnati, Cincinnati, OH, 45267, USA

**Keywords:** diet modulation, high-fat Western diet, gut microbiome, B-cell chronic lymphocytic leukemia, Eµ-TCL1 murine model

## Abstract

**Background:** The composition and function of the gut microbiome have been shown to contribute to both health and disease. One of the most powerful modulators of microbial composition and function is diet.

**Materials & Methods:** Using the Eµ-TCL1 murine model of B-cell chronic lymphocytic leukemia (CLL), we assigned male and female mice to a high-fat, high-carbohydrate Western diet (HF) or standard chow (CH) diet.

**Results:** Mice consuming a HF diet had significantly shorter survival than those consuming a CH diet, irrespective of sex, with female mice exhibiting particularly poor outcomes. We also observed a significant increase in splenic involvement by CLL in the HF diet-fed mice at time of sacrifice. Mice receiving the HF diet demonstrated immediate and profound effects on the gut microbiome, marked by reduced alpha diversity and significantly different community composition as measured by beta diversity. Notably, there was a sustained increase in *Akkermansia muciniphila* and *Bacteroidetes thetaiotaomicron* in HF diet-fed mice, coupled with a corresponding increase in microbiome functional pathways related to arginine and histidine biosynthesis, chitin degradation, and nucleotide biosynthesis.

**Discussion:** Collectively our data provides evidence of the profound and sustained impact of a high-fat Western diet upon the gut microbiome community and CLL pathogenesis in the Eµ-TCL1 murine model of CLL.
