## Supplementary Date File for "Impact of high-fat Western diet on chronic lymphocytic leukemia disease progression and gut microbiome profile in Eµ-TCL1 mice"

### Sheet: Taxa Abund. Diet
Feature	Description	Metadata	Value	Name	qval_individual	diet_significance
Acutalibacter_sp_1XD8_36	k__Bacteria|p__Firmicutes|c__Clostridia|o__Eubacteriales|f__Oscillospiraceae|g__Acutalibacter|s__Acutalibacter_sp_1XD8_36	Diet	High-Fat	DietHigh-Fat	0.00176055	down
Bacteria_unclassified_SGB41677	k__Bacteria|p__Bacteria_unclassified|c__Bacteria_unclassified|o__Bacteria_unclassified|f__Bacteria_unclassified|g__Bacteria_unclassified|s__Bacteria_unclassified_SGB41677	Diet	High-Fat	DietHigh-Fat	0.00107761	down
GGB27918_SGB40356	k__Bacteria|p__Bacteroidota|c__Bacteroidia|o__Bacteroidales|f__Muribaculaceae|g__GGB27918|s__GGB27918_SGB40356	Diet	High-Fat	DietHigh-Fat	0.00697103	down
GGB28430_SGB41013	k__Bacteria|p__Firmicutes|c__Clostridia|o__Eubacteriales|f__Pumilibacteraceae|g__GGB28430|s__GGB28430_SGB41013	Diet	High-Fat	DietHigh-Fat	0.0408038	down
GGB28793_SGB41446	k__Bacteria|p__Firmicutes|c__Clostridia|o__Eubacteriales|f__Lachnospiraceae|g__GGB28793|s__GGB28793_SGB41446	Diet	High-Fat	DietHigh-Fat	0.0165058	down
Neglectibacter_sp_X4	k__Bacteria|p__Firmicutes|c__Clostridia|o__Eubacteriales|f__Oscillospiraceae|g__Neglectibacter|s__Neglectibacter_sp_X4	Diet	High-Fat	DietHigh-Fat	0.0190839	down
Bacteroides_thetaiotaomicron	k__Bacteria|p__Bacteroidota|c__Bacteroidia|o__Bacteroidales|f__Bacteroidaceae|g__Bacteroides|s__Bacteroides_thetaiotaomicron	Diet	High-Fat	DietHigh-Fat	2.09797e-15	up
GGB22635_SGB63107	k__Bacteria|p__Actinobacteria|c__Coriobacteriia|o__Eggerthellales|f__Eggerthellaceae|g__GGB22635|s__GGB22635_SGB63107	Diet	High-Fat	DietHigh-Fat	0.00717633	up
GGB28420_SGB41003	k__Bacteria|p__Firmicutes|c__CFGB2838|o__OFGB2838|f__FGB2838|g__GGB28420|s__GGB28420_SGB41003	Diet	High-Fat	DietHigh-Fat	0.0248427	up
GGB30473_SGB43557	k__Bacteria|p__Firmicutes|c__Clostridia|o__Eubacteriales|f__Oscillospiraceae|g__GGB30473|s__GGB30473_SGB43557	Diet	High-Fat	DietHigh-Fat	0.0184598	up
Parasutterella_excrementihominis	k__Bacteria|p__Proteobacteria|c__Betaproteobacteria|o__Burkholderiales|f__Sutterellaceae|g__Parasutterella|s__Parasutterella_excrementihominis	Diet	High-Fat	DietHigh-Fat	0.0190839	up

### Sheet: Taxa Abund. Sex
Feature	Description	Metadata	Value	Name	qval_individual	sex_significance
Clostridiaceae_bacterium	k__Bacteria|p__Firmicutes|c__Clostridia|o__Eubacteriales|f__Clostridiaceae|g__Clostridiaceae_unclassified|s__Clostridiaceae_bacterium	Sex	Female	SexFemale	0.0227839	down
Dubosiella_newyorkensis	k__Bacteria|p__Firmicutes|c__Erysipelotrichia|o__Erysipelotrichales|f__Erysipelotrichaceae|g__Dubosiella|s__Dubosiella_newyorkensis	Sex	Female	SexFemale	0.0146543	down
GGB27918_SGB40356	k__Bacteria|p__Bacteroidota|c__Bacteroidia|o__Bacteroidales|f__Muribaculaceae|g__GGB27918|s__GGB27918_SGB40356	Sex	Female	SexFemale	4.31099e-05	down
GGB28399_SGB40980	k__Bacteria|p__Firmicutes|c__CFGB2838|o__OFGB2838|f__FGB2838|g__GGB28399|s__GGB28399_SGB40980	Sex	Female	SexFemale	0.0197591	down
GGB28430_SGB41013	k__Bacteria|p__Firmicutes|c__Clostridia|o__Eubacteriales|f__Pumilibacteraceae|g__GGB28430|s__GGB28430_SGB41013	Sex	Female	SexFemale	0.00132062	down
GGB28436_SGB41019	k__Bacteria|p__Firmicutes|c__Clostridia|o__Eubacteriales|f__Pumilibacteraceae|g__GGB28436|s__GGB28436_SGB41019	Sex	Female	SexFemale	0.0281795	down
GGB28851_SGB41518	k__Bacteria|p__Firmicutes|c__Clostridia|o__Eubacteriales|f__Clostridiaceae|g__GGB28851|s__GGB28851_SGB41518	Sex	Female	SexFemale	0.0423444	down
GGB28968_SGB41679	k__Bacteria|p__Firmicutes|c__Clostridia|o__Eubacteriales|f__Clostridiaceae|g__GGB28968|s__GGB28968_SGB41679	Sex	Female	SexFemale	0.0170679	down
GGB30473_SGB43557	k__Bacteria|p__Firmicutes|c__Clostridia|o__Eubacteriales|f__Oscillospiraceae|g__GGB30473|s__GGB30473_SGB43557	Sex	Female	SexFemale	0.025101	down
GGB30475_SGB63182	k__Bacteria|p__Firmicutes|c__Clostridia|o__Eubacteriales|f__Oscillospiraceae|g__GGB30475|s__GGB30475_SGB63182	Sex	Female	SexFemale	0.020116	down
GGB30861_SGB44083	k__Bacteria|p__Actinobacteria|c__CFGB77153|o__OFGB77153|f__FGB77153|g__GGB30861|s__GGB30861_SGB44083	Sex	Female	SexFemale	0.00695124	down
GGB31312_SGB44628	k__Bacteria|p__Tenericutes|c__CFGB1791|o__OFGB1791|f__FGB1791|g__GGB31312|s__GGB31312_SGB44628	Sex	Female	SexFemale	0.0409334	down
GGB42328_SGB59496	k__Bacteria|p__Firmicutes|c__CFGB77397|o__OFGB77397|f__FGB77397|g__GGB42328|s__GGB42328_SGB59496	Sex	Female	SexFemale	0.00728172	down
GGB45656_SGB63370	k__Bacteria|p__Firmicutes|c__Clostridia|o__Eubacteriales|f__Christensenellaceae|g__GGB45656|s__GGB45656_SGB63370	Sex	Female	SexFemale	0.0319453	down
GGB75036_SGB102224	k__Bacteria|p__Firmicutes|c__CFGB1227|o__OFGB1227|f__FGB1227|g__GGB75036|s__GGB75036_SGB102224	Sex	Female	SexFemale	0.00213083	down
Lachnospiraceae_bacterium_MD308	k__Bacteria|p__Firmicutes|c__Clostridia|o__Eubacteriales|f__Lachnospiraceae|g__Lachnospiraceae_unclassified|s__Lachnospiraceae_bacterium_MD308	Sex	Female	SexFemale	0.0131165	down
Neglectibacter_sp_X4	k__Bacteria|p__Firmicutes|c__Clostridia|o__Eubacteriales|f__Oscillospiraceae|g__Neglectibacter|s__Neglectibacter_sp_X4	Sex	Female	SexFemale	0.0366402	down
Oscillospiraceae_unclassified_SGB43502	k__Bacteria|p__Firmicutes|c__Clostridia|o__Eubacteriales|f__Oscillospiraceae|g__Oscillospiraceae_unclassified|s__Oscillospiraceae_unclassified_SGB43502	Sex	Female	SexFemale	0.00260858	down
Adlercreutzia_mucosicola	k__Bacteria|p__Actinobacteria|c__Coriobacteriia|o__Eggerthellales|f__Eggerthellaceae|g__Adlercreutzia|s__Adlercreutzia_mucosicola	Sex	Female	SexFemale	0.0029855	up
Akkermansia_muciniphila	k__Bacteria|p__Verrucomicrobia|c__Verrucomicrobiae|o__Verrucomicrobiales|f__Akkermansiaceae|g__Akkermansia|s__Akkermansia_muciniphila	Sex	Female	SexFemale	0.016636	up
Bacteria_unclassified_SGB41677	k__Bacteria|p__Bacteria_unclassified|c__Bacteria_unclassified|o__Bacteria_unclassified|f__Bacteria_unclassified|g__Bacteria_unclassified|s__Bacteria_unclassified_SGB41677	Sex	Female	SexFemale	0.0026367	up
GGB20146_SGB29427	k__Bacteria|p__Firmicutes|c__CFGB77306|o__OFGB77306|f__FGB77306|g__GGB20146|s__GGB20146_SGB29427	Sex	Female	SexFemale	0.000640842	up
GGB28439_SGB41022	k__Bacteria|p__Firmicutes|c__CFGB28439|o__OFGB28439|f__FGB28439|g__GGB28439|s__GGB28439_SGB41022	Sex	Female	SexFemale	0.0138666	up
GGB28802_SGB41455	k__Bacteria|p__Firmicutes|c__Clostridia|o__Eubacteriales|f__Lachnospiraceae|g__GGB28802|s__GGB28802_SGB41455	Sex	Female	SexFemale	0.000376919	up
GGB28828_SGB41484	k__Bacteria|p__Firmicutes|c__CFGB77305|o__OFGB77305|f__FGB77305|g__GGB28828|s__GGB28828_SGB41484	Sex	Female	SexFemale	0.00304726	up
GGB28883_SGB41564	k__Bacteria|p__Firmicutes|c__CFGB9633|o__OFGB9633|f__FGB9633|g__GGB28883|s__GGB28883_SGB41564	Sex	Female	SexFemale	0.0153605	up
GGB30413_SGB43452	k__Bacteria|p__Firmicutes|c__CFGB30328|o__OFGB30328|f__FGB30328|g__GGB30413|s__GGB30413_SGB43452	Sex	Female	SexFemale	0.0260619	up
GGB30461_SGB63209	k__Bacteria|p__Firmicutes|c__Clostridia|o__Eubacteriales|f__Oscillospiraceae|g__GGB30461|s__GGB30461_SGB63209	Sex	Female	SexFemale	0.000846056	up
GGB42598_SGB59794	k__Bacteria|p__Firmicutes|c__Clostridia|o__Eubacteriales|f__Lachnospiraceae|g__GGB42598|s__GGB42598_SGB59794	Sex	Female	SexFemale	0.00472933	up
GGB74395_SGB43521	k__Bacteria|p__Firmicutes|c__Clostridia|o__Eubacteriales|f__Oscillospiraceae|g__GGB74395|s__GGB74395_SGB43521	Sex	Female	SexFemale	0.0176501	up

### Sheet: Pathway Abund. Diet
Feature	Description	Metadata	Value	Name	qval_individual	- log 10 (qval ind)	diet_significance
COMPLETE-ARO-PWY	superpathway of aromatic amino acid biosynthesis	Diet	High-Fat	DietHigh-Fat	0.0284611	1.54575	down
PEPTIDOGLYCANSYN-PWY	peptidoglycan biosynthesis I (meso-diaminopimelate containing)	Diet	High-Fat	DietHigh-Fat	0.0207693	1.68258	down
PWY-6385	peptidoglycan biosynthesis III (mycobacteria)	Diet	High-Fat	DietHigh-Fat	0.0439331	1.35721	down
PWY-6386	UDP-N-acetylmuramoyl-pentapeptide biosynthesis II (lysine-containing)	Diet	High-Fat	DietHigh-Fat	0.0316519	1.4996	down
PWY-6936	seleno-amino acid biosynthesis (plants)	Diet	High-Fat	DietHigh-Fat	0.0177957	1.74968	down
PWY0-1061	superpathway of L-alanine biosynthesis	Diet	High-Fat	DietHigh-Fat	0.0262876	1.58025	down
PWY-1269	purine ribonucleosides degradation	Diet	High-Fat	DietHigh-Fat	0.00863793	2.06359	up
PWY-5030	L-histidine degradation III	Diet	High-Fat	DietHigh-Fat	0.00255935	2.59187	up
PWY-5154	L-arginine biosynthesis III (via N-acetyl-L-citrulline)	Diet	High-Fat	DietHigh-Fat	4.25239e-05	4.37137	up
PWY-6125	superpathway of guanosine nucleotides de novo biosynthesis II	Diet	High-Fat	DietHigh-Fat	0.0243873	1.61284	up
PWY-6126	superpathway of adenosine nucleotides de novo biosynthesis II	Diet	High-Fat	DietHigh-Fat	0.0229318	1.63956	up
PWY-621	sucrose degradation III (sucrose invertase)	Diet	High-Fat	DietHigh-Fat	0.01504	1.82275	up
PWY-6897	thiamine diphosphate salvage II	Diet	High-Fat	DietHigh-Fat	0.0493413	1.30679	up
PWY-6902	chitin degradation II (Vibrio)	Diet	High-Fat	DietHigh-Fat	2.81442e-07	6.55061	up
PWY-7197	pyrimidine deoxyribonucleotide phosphorylation	Diet	High-Fat	DietHigh-Fat	0.0253185	1.59656	up
PWY-7208	superpathway of pyrimidine nucleobases salvage	Diet	High-Fat	DietHigh-Fat	0.0224721	1.64836	up
PWY-7220	adenosine deoxyribonucleotides de novo biosynthesis II	Diet	High-Fat	DietHigh-Fat	0.0244643	1.61147	up
PWY-7222	guanosine deoxyribonucleotides de novo biosynthesis II	Diet	High-Fat	DietHigh-Fat	0.0244643	1.61147	up
PWY-7228	superpathway of guanosine nucleotides de novo biosynthesis I	Diet	High-Fat	DietHigh-Fat	0.0245213	1.61046	up
PWY-7229	superpathway of adenosine nucleotides de novo biosynthesis I	Diet	High-Fat	DietHigh-Fat	0.0235849	1.62737	up
PWY-7383	anaerobic energy metabolism (invertebrates, cytosol)	Diet	High-Fat	DietHigh-Fat	0.00617075	2.20966	up
PWY-7761	NAD salvage pathway II (PNC IV cycle)	Diet	High-Fat	DietHigh-Fat	0.0240882	1.6182	up
PWY-841	superpathway of purine nucleotides de novo biosynthesis I	Diet	High-Fat	DietHigh-Fat	0.0267857	1.5721	up
PWY0-1586	peptidoglycan maturation (meso-diaminopimelate containing)	Diet	High-Fat	DietHigh-Fat	0.0388608	1.41049	up
PWY0-845	superpathway of pyridoxal 5'-phosphate biosynthesis and salvage	Diet	High-Fat	DietHigh-Fat	0.00651412	2.18614	up
PYRIDOXSYN-PWY	pyridoxal 5'-phosphate biosynthesis I	Diet	High-Fat	DietHigh-Fat	0.00677328	2.1692	up

### Sheet: Pathway Abund. Sex
Feature	Description	Metadata	Value	Name	qval_individual	- log 10 (qval ind)	sex_significance
ARO-PWY	chorismate biosynthesis I	Sex	Female	SexFemale	0.0047307	2.32507	down
COBALSYN-PWY	superpathway of adenosylcobalamin salvage from cobinamide I	Sex	Female	SexFemale	0.0195229	1.70946	down
COMPLETE-ARO-PWY	superpathway of aromatic amino acid biosynthesis	Sex	Female	SexFemale	0.0129466	1.88784	down
GLUTORN-PWY	L-ornithine biosynthesis I	Sex	Female	SexFemale	0.033462	1.47545	down
LIPASYN-PWY	phospholipases	Sex	Female	SexFemale	0.000114433	3.94145	down
NAGLIPASYN-PWY	lipid IVA biosynthesis (E. coli)	Sex	Female	SexFemale	0.0418404	1.3784	down
NONMEVIPP-PWY	methylerythritol phosphate pathway I	Sex	Female	SexFemale	0.0450207	1.34659	down
P161-PWY	acetylene degradation (anaerobic)	Sex	Female	SexFemale	0.0129466	1.88784	down
PWY-3841	folate transformations II (plants)	Sex	Female	SexFemale	0.00591356	2.22815	down
PWY-5097	L-lysine biosynthesis VI	Sex	Female	SexFemale	0.0309005	1.51003	down
PWY-5189	tetrapyrrole biosynthesis II (from glycine)	Sex	Female	SexFemale	0.00293666	2.53215	down
PWY-5497	purine nucleobases degradation II (anaerobic)	Sex	Female	SexFemale	0.0376172	1.42461	down
PWY-5686	UMP biosynthesis I	Sex	Female	SexFemale	0.00468347	2.32943	down
PWY-6122	5-aminoimidazole ribonucleotide biosynthesis II	Sex	Female	SexFemale	0.00815086	2.0888	down
PWY-6163	chorismate biosynthesis from 3-dehydroquinate	Sex	Female	SexFemale	0.00462961	2.33446	down
PWY-6277	superpathway of 5-aminoimidazole ribonucleotide biosynthesis	Sex	Female	SexFemale	0.00826602	2.0827	down
PWY-6507	4-deoxy-L-threo-hex-4-enopyranuronate degradation	Sex	Female	SexFemale	0.0466363	1.33128	down
PWY-6608	guanosine nucleotides degradation III	Sex	Female	SexFemale	0.043623	1.36028	down
PWY-7111	pyruvate fermentation to isobutanol (engineered)	Sex	Female	SexFemale	0.0199555	1.69994	down
PWY-7238	sucrose biosynthesis II	Sex	Female	SexFemale	0.0376172	1.42461	down
PWY-7242	D-fructuronate degradation	Sex	Female	SexFemale	0.0236987	1.62528	down
PWY-7790	UMP biosynthesis II	Sex	Female	SexFemale	0.00470439	2.3275	down
PWY-7791	UMP biosynthesis III	Sex	Female	SexFemale	0.00480022	2.31874	down
PWY-8073	lipid IVA biosynthesis (P. putida)	Sex	Female	SexFemale	0.0418404	1.3784	down
PWY0-1261	anhydromuropeptides recycling I	Sex	Female	SexFemale	0.0147226	1.83202	down
PWY0-1297	superpathway of purine deoxyribonucleosides degradation	Sex	Female	SexFemale	0.0306958	1.51292	down
PWY0-1477	ethanolamine utilization	Sex	Female	SexFemale	0.00127131	2.89575	down
PWY0-1479	tRNA processing	Sex	Female	SexFemale	0.00655406	2.18349	down
PWY4LZ-257	superpathway of fermentation (Chlamydomonas reinhardtii)	Sex	Female	SexFemale	0.0433325	1.36319	down
SALVADEHYPOX-PWY	adenosine nucleotides degradation II	Sex	Female	SexFemale	0.0139821	1.85443	down
TRNA-CHARGING-PWY	tRNA charging	Sex	Female	SexFemale	0.0081891	2.08676	down
ANAEROFRUCAT-PWY	homolactic fermentation	Sex	Female	SexFemale	0.022685	1.64426	up
ARGININE-SYN4-PWY	L-ornithine biosynthesis II	Sex	Female	SexFemale	0.000484093	3.31507	up
COLANSYN-PWY	colanic acid building blocks biosynthesis	Sex	Female	SexFemale	0.00986478	2.00591	up
GLYCOLYSIS-E-D	superpathway of glycolysis and the Entner-Doudoroff pathway	Sex	Female	SexFemale	2.76946e-07	6.55761	up
PENTOSE-P-PWY	pentose phosphate pathway	Sex	Female	SexFemale	0.00156171	2.8064	up
PHOSLIPSYN-PWY	superpathway of phospholipid biosynthesis I (bacteria)	Sex	Female	SexFemale	0.000346172	3.46071	up
PWY-1269	purine ribonucleosides degradation	Sex	Female	SexFemale	0.000168353	3.77378	up
PWY-3001	superpathway of L-isoleucine biosynthesis I	Sex	Female	SexFemale	0.0385686	1.41377	up
PWY-5030	L-histidine degradation III	Sex	Female	SexFemale	0.0356532	1.4479	up
PWY-5154	L-arginine biosynthesis III (via N-acetyl-L-citrulline)	Sex	Female	SexFemale	2.59261e-05	4.58626	up
PWY-5384	sucrose degradation IV (sucrose phosphorylase)	Sex	Female	SexFemale	0.0217731	1.66208	up
PWY-5505	L-glutamate and L-glutamine biosynthesis	Sex	Female	SexFemale	0.000117585	3.92965	up
PWY-5659	GDP-mannose biosynthesis	Sex	Female	SexFemale	0.0116909	1.93215	up
PWY-6125	superpathway of guanosine nucleotides de novo biosynthesis II	Sex	Female	SexFemale	1.53911e-06	5.81273	up
PWY-6126	superpathway of adenosine nucleotides de novo biosynthesis II	Sex	Female	SexFemale	1.53911e-06	5.81273	up
PWY-6147	6-hydroxymethyl-dihydropterin diphosphate biosynthesis I	Sex	Female	SexFemale	0.000779972	3.10792	up
PWY-621	sucrose degradation III (sucrose invertase)	Sex	Female	SexFemale	0.00156171	2.8064	up
PWY-6270	isoprene biosynthesis I	Sex	Female	SexFemale	0.000168353	3.77378	up
PWY-6749	CMP-legionaminate biosynthesis I	Sex	Female	SexFemale	0.000190545	3.72	up
PWY-6892	thiazole component of thiamine diphosphate biosynthesis I	Sex	Female	SexFemale	0.000543027	3.26518	up
PWY-6897	thiamine diphosphate salvage II	Sex	Female	SexFemale	1.61606e-06	5.79154	up
PWY-6901	superpathway of glucose and xylose degradation	Sex	Female	SexFemale	0.00670887	2.17335	up
PWY-6902	chitin degradation II (Vibrio)	Sex	Female	SexFemale	1.34553e-08	7.87111	up
PWY-7197	pyrimidine deoxyribonucleotide phosphorylation	Sex	Female	SexFemale	1.53801e-06	5.81304	up
PWY-7198	pyrimidine deoxyribonucleotides de novo biosynthesis IV	Sex	Female	SexFemale	0.00444727	2.35191	up
PWY-7208	superpathway of pyrimidine nucleobases salvage	Sex	Female	SexFemale	1.53801e-06	5.81304	up
PWY-7220	adenosine deoxyribonucleotides de novo biosynthesis II	Sex	Female	SexFemale	1.53801e-06	5.81304	up
PWY-7222	guanosine deoxyribonucleotides de novo biosynthesis II	Sex	Female	SexFemale	1.53801e-06	5.81304	up
PWY-7228	superpathway of guanosine nucleotides de novo biosynthesis I	Sex	Female	SexFemale	1.61606e-06	5.79154	up
PWY-7229	superpathway of adenosine nucleotides de novo biosynthesis I	Sex	Female	SexFemale	1.7601e-06	5.75446	up
PWY-7237	myo-, chiro- and scyllo-inositol degradation	Sex	Female	SexFemale	0.000798736	3.0976	up
PWY-7345	superpathway of anaerobic sucrose degradation	Sex	Female	SexFemale	3.12759e-06	5.50479	up
PWY-7357	thiamine phosphate formation from pyrithiamine and oxythiamine (yeast)	Sex	Female	SexFemale	1.53801e-06	5.81304	up
PWY-7383	anaerobic energy metabolism (invertebrates, cytosol)	Sex	Female	SexFemale	0.000566051	3.24714	up
PWY-7560	methylerythritol phosphate pathway II	Sex	Female	SexFemale	0.000158334	3.80043	up
PWY-7761	NAD salvage pathway II (PNC IV cycle)	Sex	Female	SexFemale	0.00965146	2.01541	up
PWY-8004	Entner-Doudoroff pathway I	Sex	Female	SexFemale	0.00071062	3.14836	up
PWY-841	superpathway of purine nucleotides de novo biosynthesis I	Sex	Female	SexFemale	1.73349e-06	5.76108	up
PWY0-1241	ADP-L-glycero-&beta;-D-manno-heptose biosynthesis	Sex	Female	SexFemale	0.0121511	1.91538	up
PWY0-1586	peptidoglycan maturation (meso-diaminopimelate containing)	Sex	Female	SexFemale	0.00151824	2.81866	up
PWY0-162	superpathway of pyrimidine ribonucleotides de novo biosynthesis	Sex	Female	SexFemale	1.53911e-06	5.81273	up
PWY0-845	superpathway of pyridoxal 5'-phosphate biosynthesis and salvage	Sex	Female	SexFemale	2.76946e-07	6.55761	up
PWY4FS-7	phosphatidylglycerol biosynthesis I (plastidic)	Sex	Female	SexFemale	0.000444896	3.35174	up
PWY4FS-8	phosphatidylglycerol biosynthesis II (non-plastidic)	Sex	Female	SexFemale	0.000444896	3.35174	up
PWY66-429	fatty acid biosynthesis initiation (mitochondria)	Sex	Female	SexFemale	0.028328	1.54778	up
PYRIDOXSYN-PWY	pyridoxal 5'-phosphate biosynthesis I	Sex	Female	SexFemale	5.15013e-08	7.28818	up
RHAMCAT-PWY	L-rhamnose degradation I	Sex	Female	SexFemale	0.00432156	2.36436	up
RIBOSYN2-PWY	flavin biosynthesis I (bacteria and plants)	Sex	Female	SexFemale	8.9593e-07	6.04773	up
THRESYN-PWY	superpathway of L-threonine biosynthesis	Sex	Female	SexFemale	0.000160921	3.79339	up
